# Balancing selection maintains hyper-divergent haplotypes in *C. elegans*

**DOI:** 10.1101/2020.07.23.218420

**Authors:** Daehan Lee, Stefan Zdraljevic, Lewis Stevens, Ye Wang, Robyn E. Tanny, Timothy A. Crombie, Daniel E. Cook, Amy K. Webster, Rojin Chirakar, L. Ryan Baugh, Mark G. Sterken, Christian Braendle, Marie-Anne Félix, Matthew V. Rockman, Erik C. Andersen

## Abstract

Across diverse taxa, selfing species have evolved independently from outcrossing species thousands of times. The transition from outcrossing to selfing significantly decreases the effective population size, effective recombination rate, and heterozygosity within a species. These changes lead to a reduction in genetic diversity, and therefore adaptive potential, by intensifying the effects of random genetic drift and linked selection. Within the nematode genus *Caenorhabditis*, selfing has evolved at least three times and all three species, including in the model organism *Caenorhabditis elegans*, show substantially reduced genetic diversity relative to outcrossing species. Selfing and outcrossing *Caenorhabditis* species are often found in the same niches, but we still do not know how selfing species with limited genetic diversity can adapt to these environments. Here, we examine the whole-genome sequences from 609 wild *C. elegans* strains isolated worldwide and show that genetic variation is concentrated in punctuated hyper-divergent regions that cover 20% of the *C. elegans* reference genome. These regions are enriched in environmental response genes that mediate sensory perception, pathogen response, and xenobiotic stress response. Population genomic evidence suggests that genetic diversity in these regions has been maintained by long-term balancing selection. Using long-read genome assemblies for 15 wild strains, we show that hyper-divergent haplotypes contain unique sets of genes and show levels of divergence comparable to levels found between *Caenorhabditis* species that diverged millions of years ago. These results provide an example for how species can avoid the evolutionary “dead end” associated with selfing.
