## Supplementary Data 2 for "Balancing selection maintains hyper-divergent haplotypes in *C. elegans*"

### Sheet: DataS2_WormCat
Category	RGS	AC	PValue	Bonferroni	layer	group	Total_genome	group_total_genes	GeneRatio	BgRatio	EnrichRatio
Transmembrane protein	840	1793	4.82741e-124	1.54477e-122	1	Hyper-divergent regions	31491	4782	0.175659	0.0569369	3.08515
Proteolysis proteasome	344	738	2.78967e-54	8.92694e-53	1	Hyper-divergent regions	31491	4782	0.0719364	0.0234353	3.06958
Stress response	283	810	2.44312e-28	7.81798e-27	1	Hyper-divergent regions	31491	4782	0.0591803	0.0257216	2.3008
Transcription factor	189	581	3.6632e-17	1.17222e-15	1	Hyper-divergent regions	31491	4782	0.0395232	0.0184497	2.14221
Protein modification	74	267	1.12406e-05	0.0003597	1	Hyper-divergent regions	31491	4782	0.0154747	0.00847861	1.82514
Signaling	358	1193	2.62397e-19	8.65912e-18	1	Non-divergent arms	31491	5278	0.0678287	0.0378838	1.79044
Metabolism	399	1577	4.47991e-12	1.47837e-10	1	Non-divergent arms	31491	5278	0.0755968	0.0500778	1.50959
Transmembrane transport	231	861	1.51944e-09	5.01416e-08	1	Non-divergent arms	31491	5278	0.0437666	0.0273411	1.60076
Neuronal function	100	308	5.00282e-08	1.65093e-06	1	Non-divergent arms	31491	5278	0.0189466	0.00978057	1.93716
Extracellular material	137	485	2.33592e-07	7.70854e-06	1	Non-divergent arms	31491	5278	0.0259568	0.0154012	1.68537
Transcription factor	150	581	4.73687e-06	0.000156317	1	Non-divergent arms	31491	5278	0.0284199	0.0184497	1.5404
Stress response	196	810	7.03383e-06	0.000232116	1	Non-divergent arms	31491	5278	0.0371353	0.0257216	1.44374
Trafficking	65	203	1.31334e-05	0.000433401	1	Non-divergent arms	31491	5278	0.0123153	0.00644629	1.91044
Proteolysis proteasome	177	738	2.72468e-05	0.000899144	1	Non-divergent arms	31491	5278	0.0335354	0.0234353	1.43098
Nucleic acid	68	233	9.14696e-05	0.0030185	1	Non-divergent arms	31491	5278	0.0128837	0.00739894	1.74129
Transmembrane protein: seven transmembrane receptor	802	1461	1.20128e-146	2.17431e-144	2	Hyper-divergent regions	31491	4782	0.167712	0.0463942	3.61494
Proteolysis proteasome: E3	317	598	1.89009e-59	3.42106e-57	2	Hyper-divergent regions	31491	4782	0.0662903	0.0189896	3.49088
Transcription factor: NHR	145	259	1.6907e-30	3.06017e-28	2	Hyper-divergent regions	31491	4782	0.030322	0.00822457	3.68676
Stress response: C-type Lectin	124	257	3.85391e-22	6.97558e-20	2	Hyper-divergent regions	31491	4782	0.0259306	0.00816106	3.17735
Protein modification: carbohydrate	54	127	4.32733e-09	7.83246e-07	2	Hyper-divergent regions	31491	4782	0.0112923	0.0040329	2.80006
Stress response: detoxification	56	151	9.79862e-08	1.77355e-05	2	Hyper-divergent regions	31491	4782	0.0117106	0.00479502	2.44224
Transmembrane transport: potassium channel	43	121	6.51249e-06	0.00117876	2	Hyper-divergent regions	31491	4782	0.00899205	0.00384237	2.34024
Extracellular Material: chondroitin sulfotransferase	17	27	2.16633e-05	0.00392106	2	Hyper-divergent regions	31491	4782	0.003555	0.000857388	4.14631
Signaling: small GTPase	70	183	3.34211e-08	7.15212e-06	2	Non-divergent arms	31491	5278	0.0132626	0.00581118	2.28225
Transmembrane protein: other	98	308	1.45439e-07	3.11239e-05	2	Non-divergent arms	31491	5278	0.0185676	0.00978057	1.89842
Neuronal function: synaptic function	80	244	7.08749e-07	0.000151672	2	Non-divergent arms	31491	5278	0.0151573	0.00774825	1.95622
Metabolism: lipid	141	525	1.60662e-06	0.000343817	2	Non-divergent arms	31491	5278	0.0267147	0.0166714	1.60242
Proteolysis proteasome: E3	151	598	1.16625e-05	0.00249578	2	Non-divergent arms	31491	5278	0.0286093	0.0189896	1.50658
Signaling: heteromeric G protein	57	172	1.92404e-05	0.00411746	2	Non-divergent arms	31491	5278	0.0107995	0.00546188	1.97726
Proteolysis proteasome: E3: F box	282	445	5.50228e-65	1.73322e-62	3	Hyper-divergent regions	31491	4782	0.0589711	0.014131	4.17317
Transmembrane protein: seven transmembrane receptor: srh	167	216	1.33125e-47	4.19344e-45	3	Hyper-divergent regions	31491	4782	0.0349226	0.0068591	5.09143
Transcription factor: NHR	145	259	1.6907e-30	5.32572e-28	3	Hyper-divergent regions	31491	4782	0.030322	0.00822457	3.68676
Transmembrane protein: seven transmembrane receptor: srw	93	109	1.17086e-29	3.68819e-27	3	Hyper-divergent regions	31491	4782	0.0194479	0.00346131	5.61867
Transmembrane protein: seven transmembrane receptor: str	115	193	2.64309e-26	8.32573e-24	3	Hyper-divergent regions	31491	4782	0.0240485	0.00612874	3.9239
Stress response: C-type Lectin	124	257	3.85391e-22	1.21398e-19	3	Hyper-divergent regions	31491	4782	0.0259306	0.00816106	3.17735
Transmembrane protein: seven transmembrane receptor: srbc	62	70	6.33384e-21	1.99516e-18	3	Hyper-divergent regions	31491	4782	0.0129653	0.00222286	5.83271
Transmembrane protein: seven transmembrane receptor: srx	68	101	2.76596e-18	8.71276e-16	3	Hyper-divergent regions	31491	4782	0.01422	0.00320727	4.43368
Transmembrane protein: seven transmembrane receptor: srz	41	61	1.19379e-11	3.76044e-09	3	Hyper-divergent regions	31491	4782	0.00857382	0.00193706	4.4262
Transmembrane protein: seven transmembrane receptor: srj	31	40	3.04619e-10	9.59549e-08	3	Hyper-divergent regions	31491	4782	0.00648264	0.0012702	5.10362
Transmembrane protein: seven transmembrane receptor: sri	36	59	1.40873e-09	4.43751e-07	3	Hyper-divergent regions	31491	4782	0.00752823	0.00187355	4.01816
Unknown: regulated by multiple stresses	470	2248	2.74707e-09	8.65326e-07	3	Hyper-divergent regions	31491	4782	0.0982852	0.0713855	1.37682
Protein modification: carbohydrate	54	127	4.32733e-09	1.36311e-06	3	Hyper-divergent regions	31491	4782	0.0112923	0.0040329	2.80006
Transmembrane protein: seven transmembrane receptor: srt	34	58	8.38318e-09	2.6407e-06	3	Hyper-divergent regions	31491	4782	0.00711	0.0018418	3.86036
Metabolism: lipid: o-acyl transferase	33	56	1.25192e-08	3.94353e-06	3	Hyper-divergent regions	31491	4782	0.00690088	0.00177829	3.88063
Stress response: detoxification: CYP	36	82	8.07149e-07	0.000254252	3	Hyper-divergent regions	31491	4782	0.00752823	0.00260392	2.89112
Transmembrane transport: potassium channel	43	121	6.51249e-06	0.00205143	3	Hyper-divergent regions	31491	4782	0.00899205	0.00384237	2.34024
Extracellular Material: chondroitin sulfotransferase	17	27	2.16633e-05	0.00682394	3	Hyper-divergent regions	31491	4782	0.003555	0.000857388	4.14631
Transmembrane protein: seven transmembrane receptor: other	48	153	2.93822e-05	0.00925538	3	Hyper-divergent regions	31491	4782	0.0100376	0.00485853	2.06598
Unknown: regulated by multiple stresses	594	2248	8.95605e-20	3.39434e-17	3	Non-divergent arms	31491	5278	0.112543	0.0713855	1.57655
Transmembrane protein: other	98	308	1.45439e-07	5.51214e-05	3	Non-divergent arms	31491	5278	0.0185676	0.00978057	1.89842
