## Supplementary Data 3 for "Balancing selection maintains hyper-divergent haplotypes in *C. elegans*"

### Sheet: Biological process
ID	Description	N_div_class	N_div_all	Total_class	Total_genome	pvalue	p.adjust	qvalue	geneID	Count	freq	GeneRatio	BgRatio	EnrichRatio	plotpoint	class_gene_total
GO:0050907	detection of chemical stimulus involved in sensory perception	85	1643	178	9225	2.07408e-20	4.06934e-17	2.25428e-17	sri-14/str-148/str-122/Y116A8C.40/str-187/str-121/str-196/str-256/str-134/str-262/str-238/str-240/str-243/str-236/str-222/str-221/str-255/str-253/str-154/str-244/str-225/str-228/str-226/str-227/str-260/str-114/str-113/str-229/str-247/str-82/str-83/str-205/str-211/str-209/str-207/str-208/str-112/str-204/str-190/srb-18/srb-19/str-84/str-86/str-85/str-87/str-165/C06B3.1/str-252/str-250/str-96/T06C12…	85	Divergent regions	0.0517346	0.0192954	2.68119	28	178
GO:0050911	detection of chemical stimulus involved in sensory perception of smell	84	1643	175	9225	2.29794e-20	4.50856e-17	2.25428e-17	str-148/str-122/Y116A8C.40/str-187/str-121/str-196/str-256/str-134/str-262/str-238/str-240/str-243/str-236/str-222/str-221/str-255/str-253/str-154/str-244/str-225/str-228/str-226/str-227/str-260/str-114/str-113/str-229/str-247/str-82/str-83/str-205/str-211/str-209/str-207/str-208/str-112/str-204/str-190/srb-18/srb-19/str-84/str-86/str-85/str-87/str-165/C06B3.1/str-252/str-250/str-96/T06C12.11/str…	84	Divergent regions	0.051126	0.0189702	2.69507	27	175
GO:0042048	olfactory behavior	89	1643	194	9225	7.52137e-20	1.47569e-16	4.91898e-17	str-148/nep-2/egl-4/str-122/Y116A8C.40/str-187/str-121/str-196/str-256/str-134/str-262/str-238/str-240/str-243/str-236/str-222/str-221/str-255/str-253/str-154/str-244/str-225/str-228/str-226/str-227/str-260/str-114/str-113/str-229/str-247/str-82/str-83/str-205/str-211/str-209/str-207/str-208/str-112/odr-2/str-204/str-190/str-84/str-86/str-85/str-87/str-165/C06B3.1/str-252/str-250/hot-1/str-96/T06…	89	Divergent regions	0.0541692	0.0210298	2.57583	26	194
GO:0007608	sensory perception of smell	85	1643	184	9225	3.01148e-19	5.90853e-16	1.47713e-16	str-148/str-122/Y116A8C.40/str-187/str-121/str-196/str-256/str-134/str-262/str-238/str-240/str-243/str-236/str-222/str-221/str-255/str-253/str-154/str-244/str-225/str-228/str-226/str-227/str-260/str-114/str-113/str-229/str-247/str-82/str-83/str-205/str-211/str-209/str-207/str-208/str-112/odr-2/str-204/str-190/srb-18/srb-19/str-84/str-86/str-85/str-87/str-165/C06B3.1/str-252/str-250/str-96/T06C12.…	85	Divergent regions	0.0517346	0.0199458	2.59376	25	184
GO:0009593	detection of chemical stimulus	85	1643	185	9225	4.62587e-19	9.07596e-16	1.81519e-16	sri-14/str-148/str-122/Y116A8C.40/str-187/str-121/str-196/str-256/str-134/str-262/str-238/str-240/str-243/str-236/str-222/str-221/str-255/str-253/str-154/str-244/str-225/str-228/str-226/str-227/str-260/str-114/str-113/str-229/str-247/str-82/str-83/str-205/str-211/str-209/str-207/str-208/str-112/str-204/str-190/srb-18/srb-19/str-84/str-86/str-85/str-87/str-165/C06B3.1/str-252/str-250/str-96/T06C12…	85	Divergent regions	0.0517346	0.0200542	2.57974	24	185
GO:0050906	detection of stimulus involved in sensory perception	86	1643	193	9225	3.17778e-18	6.2348e-15	1.03913e-15	sri-14/str-148/pef-1/str-122/Y116A8C.40/str-187/str-121/str-196/str-256/str-134/str-262/str-238/str-240/str-243/str-236/str-222/str-221/str-255/str-253/str-154/str-244/str-225/str-228/str-226/str-227/str-260/str-114/str-113/str-229/str-247/str-82/str-83/str-205/str-211/str-209/str-207/str-208/str-112/str-204/str-190/srb-18/srb-19/str-84/str-86/str-85/str-87/str-165/C06B3.1/str-252/str-250/str-96/…	86	Divergent regions	0.0523433	0.0209214	2.5019	23	193
GO:0042738	exogenous drug catabolic process	30	1643	39	9225	1.05757e-15	2.07494e-12	2.96421e-13	cyp-33C11/cyp-33C1/cyp-33C2/cyp-33C4/cyp-33C3/cyp-33C6/cyp-33C7/cyp-33C9/cyp-33C8/cyp-35A5/cyp-35B1/cyp-35B2/cyp-35B3/dach-1/cyp-34A5/cyp-34A6/cyp-34A7/cyp-34A8/cyp-34A9/cyp-34A10/cyp-35A3/cyp-35A4/cyp-35A1/cyp-35A2/cyp-35C1/cyp-34A1/cyp-34A2/cyp-35D1/cyp-33D1/cyp-33D3	30	Divergent regions	0.0182593	0.00422764	4.31902	22	39
GO:0006805	xenobiotic metabolic process	33	1643	48	9225	9.59822e-15	1.88317e-11	2.09241e-12	cyp-33C11/cyp-33C1/cyp-33C2/cyp-33C4/cyp-33C3/cyp-33C6/cyp-33C7/gst-10/cyp-33C9/gst-23/cyp-33C8/cyp-35A5/cyp-35B1/cyp-35B2/cyp-35B3/dach-1/cyp-34A5/cyp-34A6/cyp-34A7/cyp-34A8/cyp-34A9/cyp-34A10/cyp-35A3/cyp-35A4/cyp-35A1/cyp-35A2/gst-41/cyp-35C1/cyp-34A1/cyp-34A2/cyp-35D1/cyp-33D1/cyp-33D3	33	Divergent regions	0.0200852	0.00520325	3.86013	21	48
GO:0071466	cellular response to xenobiotic stimulus	33	1643	48	9225	9.59822e-15	1.88317e-11	2.09241e-12	cyp-33C11/cyp-33C1/cyp-33C2/cyp-33C4/cyp-33C3/cyp-33C6/cyp-33C7/gst-10/cyp-33C9/gst-23/cyp-33C8/cyp-35A5/cyp-35B1/cyp-35B2/cyp-35B3/dach-1/cyp-34A5/cyp-34A6/cyp-34A7/cyp-34A8/cyp-34A9/cyp-34A10/cyp-35A3/cyp-35A4/cyp-35A1/cyp-35A2/gst-41/cyp-35C1/cyp-34A1/cyp-34A2/cyp-35D1/cyp-33D1/cyp-33D3	33	Divergent regions	0.0200852	0.00520325	3.86013	20	48
GO:0007606	sensory perception of chemical stimulus	126	1643	372	9225	2.12e-14	4.15944e-11	3.8515e-12	sri-14/sra-25/sra-17/sra-18/sra-20/str-148/srg-20/F57G9.7/sre-29/sre-30/sre-31/sre-33/sre-32/sre-38/sre-37/srg-16/srg-17/sre-45/sre-44/sre-43/sre-48/egl-4/Y54G2A.38/Y54G2A.77/str-122/Y116A8C.40/str-187/str-121/str-196/str-256/str-134/str-262/str-238/srg-53/str-240/str-243/str-236/str-222/str-221/str-255/str-253/str-154/srg-56/srg-60/srg-59/srg-57/srg-61/srg-62/srg-58/sre-24/str-244/str-225/str-22…	126	Divergent regions	0.076689	0.0403252	1.90176	19	372
GO:0007635	chemosensory behavior	89	1643	229	9225	2.2827e-14	4.47867e-11	3.8515e-12	str-148/nep-2/egl-4/str-122/Y116A8C.40/str-187/str-121/str-196/str-256/str-134/str-262/str-238/str-240/str-243/str-236/str-222/str-221/str-255/str-253/str-154/str-244/str-225/str-228/str-226/str-227/str-260/str-114/str-113/str-229/str-247/str-82/str-83/str-205/str-211/str-209/str-207/str-208/str-112/odr-2/str-204/str-190/str-84/str-86/str-85/str-87/str-165/C06B3.1/str-252/str-250/hot-1/str-96/T06…	89	Divergent regions	0.0541692	0.0248238	2.18214	18	229
GO:0009410	response to xenobiotic stimulus	33	1643	49	9225	2.4404e-14	4.78807e-11	3.8515e-12	cyp-33C11/cyp-33C1/cyp-33C2/cyp-33C4/cyp-33C3/cyp-33C6/cyp-33C7/gst-10/cyp-33C9/gst-23/cyp-33C8/cyp-35A5/cyp-35B1/cyp-35B2/cyp-35B3/dach-1/cyp-34A5/cyp-34A6/cyp-34A7/cyp-34A8/cyp-34A9/cyp-34A10/cyp-35A3/cyp-35A4/cyp-35A1/cyp-35A2/gst-41/cyp-35C1/cyp-34A1/cyp-34A2/cyp-35D1/cyp-33D1/cyp-33D3	33	Divergent regions	0.0200852	0.00531165	3.78135	17	49
GO:0051606	detection of stimulus	87	1643	222	9225	2.55196e-14	5.00694e-11	3.8515e-12	sri-14/str-148/pef-1/str-122/gcy-18/Y116A8C.40/str-187/str-121/str-196/str-256/str-134/str-262/str-238/str-240/str-243/str-236/str-222/str-221/str-255/str-253/str-154/str-244/str-225/str-228/str-226/str-227/str-260/str-114/str-113/str-229/str-247/str-82/str-83/str-205/str-211/str-209/str-207/str-208/str-112/str-204/str-190/srb-18/srb-19/str-84/str-86/str-85/str-87/str-165/C06B3.1/str-252/str-250/…	87	Divergent regions	0.0529519	0.024065	2.20037	16	222
GO:0007600	sensory perception	127	1643	392	9225	6.63971e-13	1.30271e-09	9.30508e-11	sri-14/sra-25/sra-17/sra-18/sra-20/str-148/srg-20/F57G9.7/sre-29/sre-30/sre-31/sre-33/sre-32/sre-38/sre-37/srg-16/srg-17/sre-45/sre-44/sre-43/sre-48/pef-1/egl-4/Y54G2A.38/Y54G2A.77/str-122/Y116A8C.40/str-187/str-121/str-196/str-256/str-134/str-262/str-238/srg-53/str-240/str-243/str-236/str-222/str-221/str-255/str-253/str-154/srg-56/srg-60/srg-59/srg-57/srg-61/srg-62/srg-58/sre-24/str-244/str-225/…	127	Divergent regions	0.0772976	0.0424932	1.81906	15	392
GO:0050650	chondroitin sulfate proteoglycan biosynthetic process	24	1643	39	9225	1.42262e-09	2.79118e-06	1.86079e-07	F49D11.6/F49D11.3/ZK1025.2/ZK1025.8/F56H6.13/F56H6.4/glct-4/glct-1/T09E11.3/T15D6.1/glct-3/glct-2/glct-5/F17B5.4/sqv-2/K06H6.5/sqv-6/C31B8.9/T24A6.16/F40C5.1/F25E5.2/C54F6.3/F55B12.2/T27C5.12	24	Divergent regions	0.0146074	0.00422764	3.45522	14	39
GO:0050654	chondroitin sulfate proteoglycan metabolic process	24	1643	40	9225	2.95811e-09	5.80382e-06	3.62739e-07	F49D11.6/F49D11.3/ZK1025.2/ZK1025.8/F56H6.13/F56H6.4/glct-4/glct-1/T09E11.3/T15D6.1/glct-3/glct-2/glct-5/F17B5.4/sqv-2/K06H6.5/sqv-6/C31B8.9/T24A6.16/F40C5.1/F25E5.2/C54F6.3/F55B12.2/T27C5.12	24	Divergent regions	0.0146074	0.00433604	3.36884	13	40
GO:0030206	chondroitin sulfate biosynthetic process	19	1643	33	9225	3.36412e-07	0.000660041	3.88259e-05	F49D11.6/F49D11.3/ZK1025.2/ZK1025.8/F56H6.13/F56H6.4/T09E11.3/T15D6.1/F17B5.4/sqv-2/K06H6.5/sqv-6/C31B8.9/T24A6.16/F40C5.1/F25E5.2/C54F6.3/F55B12.2/T27C5.12	19	Divergent regions	0.0115642	0.00357724	3.23272	12	33
GO:0030204	chondroitin sulfate metabolic process	19	1643	34	9225	6.35578e-07	0.001247	6.9278e-05	F49D11.6/F49D11.3/ZK1025.2/ZK1025.8/F56H6.13/F56H6.4/T09E11.3/T15D6.1/F17B5.4/sqv-2/K06H6.5/sqv-6/C31B8.9/T24A6.16/F40C5.1/F25E5.2/C54F6.3/F55B12.2/T27C5.12	19	Divergent regions	0.0115642	0.00368564	3.13764	11	34
GO:0042737	drug catabolic process	34	1643	84	9225	8.51548e-07	0.00167074	8.79336e-05	ctl-1/ctl-3/pck-1/cyp-33C11/cyp-33C1/cyp-33C2/cyp-33C4/cyp-33C3/cyp-33C6/cyp-33C7/cyp-33C9/cyp-33C8/cyp-35A5/cyp-35B1/cyp-35B2/cyp-35B3/dach-1/cyp-34A5/cyp-34A6/cyp-34A7/cyp-34A8/cyp-34A9/cyp-34A10/cyp-35A3/cyp-35A4/T05H4.7/cyp-35A1/cyp-35A2/cyp-35C1/cyp-34A1/cyp-34A2/cyp-35D1/cyp-33D1/cyp-33D3	34	Divergent regions	0.0206939	0.00910569	2.27263	10	84
GO:0030166	proteoglycan biosynthetic process	24	1643	50	9225	9.09675e-07	0.00178478	8.92392e-05	F49D11.6/F49D11.3/ZK1025.2/ZK1025.8/F56H6.13/F56H6.4/glct-4/glct-1/T09E11.3/T15D6.1/glct-3/glct-2/glct-5/F17B5.4/sqv-2/K06H6.5/sqv-6/C31B8.9/T24A6.16/F40C5.1/F25E5.2/C54F6.3/F55B12.2/T27C5.12	24	Divergent regions	0.0146074	0.00542005	2.69507	9	50
GO:0006029	proteoglycan metabolic process	24	1643	51	9225	1.43024e-06	0.00280613	0.000133625	F49D11.6/F49D11.3/ZK1025.2/ZK1025.8/F56H6.13/F56H6.4/glct-4/glct-1/T09E11.3/T15D6.1/glct-3/glct-2/glct-5/F17B5.4/sqv-2/K06H6.5/sqv-6/C31B8.9/T24A6.16/F40C5.1/F25E5.2/C54F6.3/F55B12.2/T27C5.12	24	Divergent regions	0.0146074	0.00552846	2.64223	8	51
GO:0051259	protein complex oligomerization	29	1643	68	9225	1.51644e-06	0.00297526	0.000135239	C40A11.4/C40A11.3/C40A11.6/C40A11.2/C40A11.7/B0281.5/B0281.6/K02F6.8/K02F6.5/F22E5.8/F22E5.11/F22E5.12/F22E5.6/sdz-35/ZC239.6/ZC239.5/ZC239.4/ZC239.3/ZC239.2/ZC239.14/ZC239.13/ZC239.15/ZC239.16/ZC239.17/C17F4.8/atln-1/glc-1/T08G3.13/T05E12.3	29	Divergent regions	0.0176506	0.00737127	2.39452	7	68
GO:0051260	protein homooligomerization	28	1643	65	9225	1.79909e-06	0.00352982	0.00015347	C40A11.4/C40A11.3/C40A11.6/C40A11.2/C40A11.7/B0281.5/B0281.6/K02F6.8/K02F6.5/F22E5.8/F22E5.11/F22E5.12/F22E5.6/sdz-35/ZC239.6/ZC239.5/ZC239.4/ZC239.3/ZC239.2/ZC239.14/ZC239.13/ZC239.15/ZC239.16/ZC239.17/C17F4.8/atln-1/T08G3.13/T05E12.3	28	Divergent regions	0.017042	0.00704607	2.41865	6	65
GO:1903510	mucopolysaccharide metabolic process	19	1643	36	9225	2.04614e-06	0.00401452	0.000167272	F49D11.6/F49D11.3/ZK1025.2/ZK1025.8/F56H6.13/F56H6.4/T09E11.3/T15D6.1/F17B5.4/sqv-2/K06H6.5/sqv-6/C31B8.9/T24A6.16/F40C5.1/F25E5.2/C54F6.3/F55B12.2/T27C5.12	19	Divergent regions	0.0115642	0.00390244	2.96333	5	36
GO:1902884	positive regulation of response to oxidative stress	17	1643	31	9225	3.5519e-06	0.00696883	0.000278753	F49D11.6/F49D11.3/ZK1025.2/ZK1025.8/F56H6.13/F56H6.4/T09E11.3/T15D6.1/F17B5.4/K06H6.5/C31B8.9/T24A6.16/F40C5.1/F25E5.2/C54F6.3/F55B12.2/T27C5.12	17	Divergent regions	0.0103469	0.00336043	3.07905	4	31
GO:0006024	glycosaminoglycan biosynthetic process	19	1643	38	9225	5.84868e-06	0.0114751	0.000441351	F49D11.6/F49D11.3/ZK1025.2/ZK1025.8/F56H6.13/F56H6.4/T09E11.3/T15D6.1/F17B5.4/sqv-2/K06H6.5/sqv-6/C31B8.9/T24A6.16/F40C5.1/F25E5.2/C54F6.3/F55B12.2/T27C5.12	19	Divergent regions	0.0115642	0.00411924	2.80736	3	38
GO:0009100	glycoprotein metabolic process	58	1643	190	9225	1.10792e-05	0.0217374	0.000805089	bre-4/F49D11.6/F49D11.3/ZK1025.2/ZK1025.8/F14B6.6/F14B6.4/F56H6.1/F56H6.13/F56H6.4/C47F8.3/glct-4/C47F8.6/C47F8.5/glct-1/T09E11.10/T09E11.12/T09E11.3/T15D6.1/T15D6.5/glct-3/E03H4.3/E03H4.11/glct-2/C54C8.3/glct-5/F17B5.4/sqv-2/C17A2.3/F53C3.11/pha-1/Y47D3A.1/gly-9/dpm-3/K06H6.5/C05E4.15/sqv-6/Y50D4B.4/C31B8.9/F35F10.1/C17B7.5/C04E12.5/C04E12.4/T20D4.5/T20D4.3/T24A6.16/F40C5.1/otpl-2/algn-5/C05C8.7…	58	Divergent regions	0.0353013	0.0205962	1.71397	2	190
GO:1902882	regulation of response to oxidative stress	18	1643	37	9225	1.67478e-05	0.0328592	0.00117354	F49D11.6/F49D11.3/ZK1025.2/ZK1025.8/F56H6.13/F56H6.4/T09E11.3/T15D6.1/F17B5.4/daf-2/K06H6.5/C31B8.9/T24A6.16/F40C5.1/F25E5.2/C54F6.3/F55B12.2/T27C5.12	18	Divergent regions	0.0109556	0.00401084	2.73149	1	37

### Sheet: Molecular function
ID	Description	N_div_class	N_div_all	Total_class	Total_genome	pvalue	p.adjust	qvalue	geneID	Count	freq	GeneRatio	BgRatio	EnrichRatio	plotpoint	class_gene_total
GO:0008528	G protein-coupled peptide receptor activity	104	1732	181	9434	2.16599e-32	1.17397e-29	1.14911e-29	npr-23/M01G12.6/srw-111/npr-14/srw-66/srw-97/ador-1/dmsr-3/C29F9.8/srw-10/srw-9/K03H6.5/srw-61/srw-107/srw-108/srw-109/srw-98/srw-91/srw-90/srw-99/srw-100/srw-103/srw-102/srw-2/srw-135/srw-4/srw-141/srw-143/srw-137/srw-122/srw-142/srw-144/srw-138/srw-129/srw-123/srw-124/srw-118/srw-117/srw-139/srw-121/srw-115/srw-120/srw-119/srw-112/srw-136/srw-8/srw-130/srw-7/srw-6/srw-89/srw-134/srw-133/srw-67/…	104	Divergent regions	0.0600462	0.0191859	3.1297	19	181
GO:0001653	peptide receptor activity	110	1732	207	9434	4.33648e-30	2.35037e-27	1.15031e-27	npr-23/M01G12.6/srw-111/npr-14/srw-66/srw-97/gcy-15/gcy-19/gcy-12/ador-1/dmsr-3/C29F9.8/srw-10/srw-9/K03H6.5/gcy-18/srw-61/srw-107/srw-108/srw-109/srw-98/srw-91/srw-90/srw-99/srw-100/srw-103/srw-102/srw-2/srw-135/srw-4/srw-141/srw-143/srw-137/srw-122/srw-142/srw-144/srw-138/srw-129/srw-123/srw-124/srw-118/srw-117/srw-139/srw-121/srw-115/srw-120/srw-119/srw-112/srw-136/srw-8/srw-130/srw-7/srw-6/sr…	110	Divergent regions	0.0635104	0.0219419	2.89448	18	207
GO:0038022	G protein-coupled olfactory receptor activity	82	1732	153	9434	5.20946e-23	2.82353e-20	9.21252e-21	str-148/str-122/Y116A8C.40/str-187/str-121/str-196/str-256/str-134/str-262/str-238/str-240/str-243/str-236/str-222/str-221/str-255/str-253/str-154/str-244/str-225/str-228/str-226/str-227/str-260/str-114/str-113/str-229/str-247/str-82/str-83/str-205/str-211/str-209/str-207/str-208/str-112/str-204/str-190/str-84/str-86/str-85/str-87/str-165/C06B3.1/str-252/str-250/str-96/T06C12.11/str-264/str-88/st…	82	Divergent regions	0.0473441	0.0162179	2.91924	17	153
GO:0030246	carbohydrate binding	130	1732	313	9434	2.6674e-22	1.44573e-19	3.53782e-20	clec-18/clec-17/clec-11/clec-15/clec-107/clec-108/clec-109/clec-110/clec-117/clec-10/clec-118/clec-44/clec-43/clec-119/clec-21/clec-20/clec-19/clec-124/lec-5/clec-8/clec-4/clec-62/clec-63/clec-64/lec-1/clec-145/clec-148/clec-150/W04B5.3/gly-9/clec-165/clec-166/clec-167/clec-168/clec-169/clec-170/clec-80/clec-82/clec-83/clec-84/clec-68/clec-67/clec-70/clec-71/clec-174/clec-72/clec-73/clec-74/clec-…	130	Divergent regions	0.0750577	0.0331779	2.26228	16	313
GO:0004984	olfactory receptor activity	84	1732	174	9434	1.10911e-19	6.01139e-17	1.17683e-17	str-148/str-122/Y116A8C.40/str-187/str-121/str-196/str-256/str-134/str-262/str-238/str-240/str-243/str-236/str-222/str-221/str-255/str-253/str-154/str-244/str-225/str-228/str-226/str-227/str-260/str-114/str-113/str-229/str-247/str-82/str-83/str-205/str-211/str-209/str-207/str-208/str-112/str-204/str-190/srb-18/srb-19/str-84/str-86/str-85/str-87/str-165/C06B3.1/str-252/str-250/str-96/T06C12.11/str…	84	Divergent regions	0.0484988	0.0184439	2.62953	15	174
GO:0008395	steroid hydroxylase activity	30	1732	39	9434	2.51112e-15	1.36103e-12	2.22036e-13	cyp-33C11/cyp-33C1/cyp-33C2/cyp-33C4/cyp-33C3/cyp-33C6/cyp-33C7/cyp-33C9/cyp-33C8/cyp-35A5/cyp-35B1/cyp-35B2/cyp-35B3/dach-1/cyp-34A5/cyp-34A6/cyp-34A7/cyp-34A8/cyp-34A9/cyp-34A10/cyp-35A3/cyp-35A4/cyp-35A1/cyp-35A2/cyp-35C1/cyp-34A1/cyp-34A2/cyp-35D1/cyp-33D1/cyp-33D3	30	Divergent regions	0.017321	0.00413398	4.18991	14	39
GO:0016712	oxidoreductase activity (a)	30	1732	40	9434	8.28729e-15	4.49171e-12	6.28089e-13	cyp-33C11/cyp-33C1/cyp-33C2/cyp-33C4/cyp-33C3/cyp-33C6/cyp-33C7/cyp-33C9/cyp-33C8/cyp-35A5/cyp-35B1/cyp-35B2/cyp-35B3/dach-1/cyp-34A5/cyp-34A6/cyp-34A7/cyp-34A8/cyp-34A9/cyp-34A10/cyp-35A3/cyp-35A4/cyp-35A1/cyp-35A2/cyp-35C1/cyp-34A1/cyp-34A2/cyp-35D1/cyp-33D1/cyp-33D3	30	Divergent regions	0.017321	0.00423998	4.08516	13	40
GO:0016758	transferase activity, transferring hexosyl groups	78	1732	238	9434	4.80413e-08	2.60384e-05	3.1859e-06	bre-4/ugt-31/F14B6.6/F14B6.4/F41D3.6/F56H6.1/C47F8.3/glct-4/C47F8.6/C47F8.5/glct-1/T09E11.10/T09E11.9/T09E11.12/T09E11.6/gly-17/gly-16/T15D6.5/glct-3/E03H4.3/E03H4.11/glct-2/C54C8.3/glct-5/gly-15/T27F6.1/F17B5.6/ZK1225.2/R07C3.3/sqv-2/C17A2.4/C17A2.3/F53C3.11/H41C03.3/gsy-1/pha-1/Y47D3A.1/ugt-24/ugt-65/dpm-3/ugt-22/Y51H4A.25/Y43D4A.2/T28F3.9/C14C6.3/ugt-42/F31F4.17/F31F4.11/ugt-29/C05E4.15/sqv-6/…	78	Divergent regions	0.0450346	0.0252279	1.78511	12	238
GO:0034481	chondroitin sulfotransferase activity	17	1732	28	9434	7.77476e-07	0.000421392	4.12471e-05	F49D11.6/F49D11.3/ZK1025.2/ZK1025.8/F56H6.13/F56H6.4/T09E11.3/T15D6.1/F17B5.4/K06H6.5/C31B8.9/T24A6.16/F40C5.1/F25E5.2/C54F6.3/F55B12.2/T27C5.12	17	Divergent regions	0.00981524	0.00296799	3.30704	11	28
GO:0047756	chondroitin 4-sulfotransferase activity	17	1732	28	9434	7.77476e-07	0.000421392	4.12471e-05	F49D11.6/F49D11.3/ZK1025.2/ZK1025.8/F56H6.13/F56H6.4/T09E11.3/T15D6.1/F17B5.4/K06H6.5/C31B8.9/T24A6.16/F40C5.1/F25E5.2/C54F6.3/F55B12.2/T27C5.12	17	Divergent regions	0.00981524	0.00296799	3.30704	10	28
GO:0016757	transferase activity, transferring glycosyl groups	81	1732	267	9434	1.02978e-06	0.000558143	4.96661e-05	bre-4/ugt-31/F14B6.6/F14B6.4/F41D3.6/F56H6.1/C47F8.3/glct-4/C47F8.6/C47F8.5/glct-1/T09E11.10/T09E11.9/T09E11.12/T09E11.6/gly-17/gly-16/T15D6.5/glct-3/E03H4.3/E03H4.11/glct-2/C54C8.3/glct-5/gly-15/T27F6.1/F17B5.6/ZK1225.2/R07C3.3/sqv-2/C17A2.4/C17A2.3/F53C3.11/H41C03.3/gsy-1/pha-1/Y47D3A.1/gly-9/nprt-1/ugt-24/ugt-65/dpm-3/ugt-22/Y51H4A.25/Y43D4A.2/T28F3.9/C14C6.3/ugt-42/F31F4.17/F31F4.11/ugt-29/C0…	81	Divergent regions	0.0467667	0.0283019	1.65242	9	267
GO:0005506	iron ion binding	44	1732	120	9434	1.47146e-06	0.00079753	6.50539e-05	alkb-1/pef-1/cyp-29A3/cyp-33C11/cyp-33C1/cyp-33C2/cyp-33C5/cyp-33C4/cyp-33C3/cyp-33C6/cyp-33C7/cyp-33C9/cyp-33C8/cyp-35A5/cyp-35B1/cyp-35B2/cyp-35B3/dach-1/cyp-34A5/cyp-34A6/cyp-34A7/cyp-34A8/cyp-34A9/cyp-34A10/cyp-35A3/cyp-35A4/fat-7/cyp-35A1/cyp-35A2/ftn-1/cyp-35C1/cyp-34A1/cyp-34A2/cyp-35D1/cyp-33D1/cyp-37B1/phy-3/fat-5/cyp-33D3/cyp-42A1/Y43F8B.19/phy-4/C14E2.4/cyp-13B2	44	Divergent regions	0.0254042	0.0127199	1.99719	8	120
GO:0008194	UDP-glycosyltransferase activity	53	1732	155	9434	1.6051e-06	0.000869966	6.55038e-05	bre-4/ugt-31/F14B6.6/F14B6.4/C47F8.3/glct-4/C47F8.6/C47F8.5/glct-1/T09E11.10/T09E11.9/T09E11.6/gly-17/gly-16/T15D6.5/glct-3/E03H4.11/glct-2/C54C8.3/glct-5/gly-15/T27F6.1/ZK1225.2/R07C3.3/sqv-2/H41C03.3/gsy-1/ugt-24/ugt-65/ugt-22/Y51H4A.25/T28F3.9/ugt-42/ugt-29/sqv-6/ugt-53/ugt-64/ugt-32/ugt-61/ugt-7/ugt-51/ugt-40/ugt-37/ugt-38/F10D2.8/ugt-39/ugt-41/ugt-36/cgt-1/T06C12.12/F26D2.3/gyg-2/gly-4	53	Divergent regions	0.0306005	0.0164299	1.86248	7	155
GO:0016705	oxidoreductase activity (b)	46	1732	131	9434	3.41267e-06	0.00184967	0.000129322	F42G2.7/jmjd-2/ZK550.5/ZK550.6/cyp-29A3/cyp-33C11/fmo-5/cyp-33C1/cyp-33C2/cyp-33C5/cyp-33C4/cyp-33C3/cyp-33C6/cyp-33C7/cyp-33C9/cyp-33C8/cyp-35A5/cyp-35B1/cyp-35B2/cyp-35B3/dach-1/cyp-34A5/cyp-34A6/cyp-34A7/cyp-34A8/cyp-34A9/cyp-34A10/cyp-35A3/cyp-35A4/fat-7/cyp-35A1/cyp-35A2/cyp-35C1/cyp-34A1/cyp-34A2/cyp-35D1/cyp-33D1/cyp-37B1/phy-3/fat-5/cyp-33D3/cyp-42A1/Y43F8B.19/phy-4/C14E2.4/cyp-13B2	46	Divergent regions	0.0265589	0.0138859	1.91265	6	131
GO:0004497	monooxygenase activity	37	1732	99	9434	5.92881e-06	0.00321341	0.000209693	bcmo-2/cyp-29A3/cyp-33C11/fmo-5/cyp-33C1/cyp-33C2/cyp-33C5/cyp-33C4/cyp-33C3/cyp-33C6/cyp-33C7/cyp-33C9/cyp-33C8/cyp-35A5/cyp-35B1/cyp-35B2/cyp-35B3/dach-1/cyp-34A5/cyp-34A6/cyp-34A7/cyp-34A8/cyp-34A9/cyp-34A10/cyp-35A3/cyp-35A4/cyp-35A1/cyp-35A2/cyp-35C1/cyp-34A1/cyp-34A2/cyp-35D1/cyp-33D1/cyp-37B1/cyp-33D3/cyp-42A1/cyp-13B2	37	Divergent regions	0.0213626	0.010494	2.0357	5	99
GO:0008146	sulfotransferase activity	18	1732	37	9434	2.58086e-05	0.0139883	0.00085576	F49D11.6/F49D11.3/ZK1025.2/ZK1025.8/F56H6.13/F56H6.4/T09E11.3/T15D6.1/F17B5.4/K06H6.5/C31B8.9/T24A6.16/F40C5.1/F25E5.2/C54F6.3/F55B12.2/T27C5.12/ssu-1	18	Divergent regions	0.0103926	0.00392198	2.64983	4	37
GO:0005096	GTPase activator activity	36	2457	77	9434	6.87112e-05	0.0412954	0.0217504	hgap-1/rga-2/F53A10.2/tbck-1/cnt-1/tbc-17/rep-1/C56G7.3/npp-9/tbc-8/cnt-2/W09D10.1/npp-16/rpi-2/ric-8/tbc-9/gdi-1/rga-4/rga-3/sec-23/rund-1/lgl-1/tbc-11/rme-6/gap-1/tbc-12/rgs-7/rhi-1/rga-8/ags-3/tbc-16/tbc-13/rgs-2/tbc-19/rbg-1/eat-17	36	Non-divergent arms	0.014652	0.00816197	1.79516	3	77
GO:0020037	heme binding	48	1732	154	9434	7.62685e-05	0.0413375	0.00238014	Y52B11A.3/glb-31/glb-29/ctl-1/ctl-3/glb-30/cyp-29A3/cyp-33C11/cyp-33C1/cyp-33C2/cyp-33C5/cyp-33C4/cyp-33C3/cyp-33C6/cyp-33C7/cyp-33C9/R08F11.7/cyp-33C8/cyp-35A5/cyp-35B1/cyp-35B2/cyp-35B3/dach-1/cyp-34A5/cyp-34A6/cyp-34A7/cyp-34A8/cyp-34A9/cyp-34A10/cyp-35A3/cyp-35A4/glb-32/cyp-35A1/cyp-35A2/hrg-2/hpx-2/cyp-35C1/gcy-32/glb-22/cyp-34A1/cyp-34A2/glb-14/cyp-35D1/cyp-33D1/cyp-37B1/cyp-33D3/cyp-42A1/c…	48	Divergent regions	0.0277136	0.0163239	1.69773	2	154
GO:0051020	GTPase binding	60	2457	148	9434	7.44607e-05	0.0447509	0.0217504	prhg-1/ric-19/eif-2Bbeta/agef-1/Y105E8A.25/rfip-2/ephx-1/rhgf-2/tbck-1/cnt-1/trpp-5/tbc-17/max-2/imb-2/rep-1/frl-1/lmtr-5/npp-9/M01F1.9/rilp-1/tbc-8/gbf-1/npp-16/ani-1/cccp-1/plx-1/sec-61.B/ric-8/bris-1/mdt-9/tbc-9/Y37A1B.17/lst-4/gdi-1/eps-8/eef-1B.2/sos-1/rund-1/aex-3/lgl-1/tbc-11/dgk-1/rme-6/tbc-12/cgef-1/sec-3/rgl-1/tag-52/rhi-1/Y34B4A.4/rga-8/tbc-16/pak-1/tbc-13/pix-1/tbc-19/sym-4/rbg-1/C09G…	60	Non-divergent arms	0.02442	0.0156879	1.55661	1	148
