## Supplementary Data 4 for "Balancing selection maintains hyper-divergent haplotypes in *C. elegans*"

### Sheet: sea-1
						top BLAST hit to N2 proteome (PRJNA13758 WS270)			Conserved protein domains indentified using InterProScan (version 5.35-74.0; using the parameters -dp -t p --goterms -appl Pfam -f tsv)
sequenceID	start	stop	haplotype (haplotype representative)	N2 allele	conserved and single-copy?	sequence	identity	evalue	PfamID	Description	PfamID	Description	PfamID	Description
F19B10.7	3667179	3668664	orange (N2)	NA	Y	NA	NA	NA	NA	NA	NA	NA	NA	NA
F19B10.8	3669321	3671056	orange (N2)	NA	Y	NA	NA	NA	NA	NA	NA	NA	NA	NA
F19B10.9	3671908	3673593	orange (N2)	NA	Y	NA	NA	NA	NA	NA	NA	NA	NA	NA
F19B10.2	3675624	3676733	orange (N2)	NA	Y	NA	NA	NA	NA	NA	NA	NA	NA	NA
F19B10.10	3677535	3681415	orange (N2)	NA	Y	NA	NA	NA	NA	NA	NA	NA	NA	NA
F19B10.1	3683177	3684996	orange (N2)	NA	Y	NA	NA	NA	NA	NA	NA	NA	NA	NA
F40H7.12	3687791	3688691	orange (N2)	NA	N	NA	NA	NA	NA	NA	NA	NA	NA	NA
F40H7.4	3689467	3690746	orange (N2)	NA	Y	NA	NA	NA	NA	NA	NA	NA	NA	NA
F40H7.5	3693401	3694764	orange (N2)	NA	Y	NA	NA	NA	NA	NA	NA	NA	NA	NA
F40H7.7	3698599	3699691	orange (N2)	NA	Y	NA	NA	NA	NA	NA	NA	NA	NA	NA
F40H7.8	3699834	3701405	orange (N2)	NA	Y	NA	NA	NA	NA	NA	NA	NA	NA	NA
CB4856.g9684.t1	3792994	3794568	blue (CB4856)	F19B10.7	Y	NA	NA	NA	NA	NA	NA	NA	NA	NA
CB4856.g9685.t1	3795163	3797038	blue (CB4856)	F19B10.8	Y	NA	NA	NA	NA	NA	NA	NA	NA	NA
CB4856.g9686.t1	3797817	3799788	blue (CB4856)	F19B10.9	Y	NA	NA	NA	NA	NA	NA	NA	NA	NA
CB4856.g9687.t1	3801139	3802316	blue (CB4856)	F19B10.2	Y	NA	NA	NA	NA	NA	NA	NA	NA	NA
CB4856.g9688.t1	3802320	3806248	blue (CB4856)	F19B10.10	Y	NA	NA	NA	NA	NA	NA	NA	NA	NA
CB4856.g9689.t1	3809119	3810479	blue (CB4856)	F19B10.1	Y	NA	NA	NA	NA	NA	NA	NA	NA	NA
CB4856.g9690.t1	3810806	3813208	blue (CB4856)	-	N	F40H7.4	78.662	1.16e-175	PF10328	Serpentine type 7TM GPCR chemoreceptor Srx			-	-
CB4856.g9691.t1	3813920	3814608	blue (CB4856)	-	N	F40H7.12	81.935	4.47e-90	-	-	-	-	-	-
CB4856.g9692.t1	3816799	3817986	blue (CB4856)	-	N	F56G4.5	63.19	1.69e-67	PF04721	PNGase C-terminal domain, mannose-binding module PAW	-	-	-	-
CB4856.g9693.t1	3818070	3819018	blue (CB4856)	-	N	C53A5.6b	87.5	5.11e-116	PF01344	Kelch motif	-	-	-	-
CB4856.g9694.t1	3819789	3820160	blue (CB4856)	-	N	F40H7.12	84.286	1.62e-31	-	-	-	-	-	-
CB4856.g9695.t1	3821402	3822598	blue (CB4856)	-	N	D2062.1	43.842	1.59e-56	PF04721	PNGase C-terminal domain, mannose-binding module PAW	PF00188	Cysteine-rich secretory protein family	-	-
CB4856.g9696.t1	3823542	3824498	blue (CB4856)	-	N	F40H7.12	87.854	2.62e-162	-	-	-	-	-	-
CB4856.g9697.t1	3825079	3826198	blue (CB4856)	-	N	F40H7.12	95.951	5.92e-177	-	-	-	-	-	-
CB4856.g9698.t1	3826587	3827528	blue (CB4856)	-	N	F40H7.12	88.664	7.54e-165	-	-	-	-	-	-
CB4856.g9699.t1	3827752	3830228	blue (CB4856)	F40H7.4	Y	NA	NA	NA	NA	NA	NA	NA	NA	NA
CB4856.g9700.t1	3830689	3831593	blue (CB4856)	-	N	F40H7.4	56.481	2.5e-88	-	-	-	-	-	-
CB4856.g9701.t1	3831631	3833128	blue (CB4856)	F40H7.5	Y	NA	NA	NA	NA	NA	NA	NA	NA	NA
CB4856.g9702.t1_F40H7.7	3837111	3838368	blue (CB4856)	F40H7.7	Y	NA	NA	NA	NA	NA	NA	NA	NA	NA
CB4856.g9702.t1_F40H7.8	3838565	3839678	blue (CB4856)	F40H7.8	Y	NA	NA	NA	NA	NA	NA	NA	NA	NA
DL238.g17659.t1	1248968	1250810	green (DL238)	F19B10.7	Y	NA	NA	NA	NA	NA	NA	NA	NA	NA
DL238.g17660.t1	1251001	1252730	green (DL238)	F19B10.8	Y	NA	NA	NA	NA	NA	NA	NA	NA	NA
DL238.g17661.t1	1254139	1256060	green (DL238)	F19B10.9	Y	NA	NA	NA	NA	NA	NA	NA	NA	NA
DL238.g17662.t1	1257521	1258618	green (DL238)	F19B10.2	Y	NA	NA	NA	NA	NA	NA	NA	NA	NA
DL238.g17663.t1	1258633	1263130	green (DL238)	-	N	F19B10.10	31.638	2.37e-65	-	-	-	-	-	-
DL238.g17664.t1	1264961	1268553	green (DL238)	-	N	F19B10.10	34.252	1.82e-69	-	-	-	-	-	-
DL238.g17665.t1	1268612	1271640	green (DL238)	F19B10.10	Y	NA	NA	NA	NA	NA	NA	NA	NA	NA
DL238.g17666.t1	1273881	1275638	green (DL238)	F19B10.1	Y	NA	NA	NA	NA	NA	NA	NA	NA	NA
DL238.g17668.t1	1277257	1278230	green (DL238)	-	N	F40H7.4	68.696	2.39e-103	PF10328	Serpentine type 7TM GPCR chemoreceptor Srx	PF10328	Serpentine type 7TM GPCR chemoreceptor Srx	-	-
DL238.g17669.t1	1278315	1279850	green (DL238)	-	N	F40H7.4	72.222	5.57e-37	PF13358	DDE superfamily endonuclease	PF10328	Serpentine type 7TM GPCR chemoreceptor Srx	PF00292	Paired box' domain
DL238.g17670.t1	1280141	1280900	green (DL238)	-	N	F40H7.12	79.355	3.94e-89	-	-	-	-	-	-
DL238.g17671.t1	1281477	1282780	green (DL238)	F40H7.4	Y	NA	NA	NA	NA	NA	NA	NA	NA	NA
DL238.g17672.t1	1283841	1285208	green (DL238)	-	N	F40H7.4	55.396	3.25e-107	PF10328	Serpentine type 7TM GPCR chemoreceptor Srx			-	-
DL238.g17673.t1	1285297	1286800	green (DL238)	F40H7.5	Y	NA	NA	NA	NA	NA	NA	NA	NA	NA
DL238.g17674.t1	1287409	1289020	green (DL238)	F40H7.7	Y	NA	NA	NA	NA	NA	NA	NA	NA	NA
DL238.g17675.t1	1289354	1290550	green (DL238)	F40H7.8	Y	NA	NA	NA	NA	NA	NA	NA	NA	NA

### Sheet: six_haplotype
						top BLAST hit to N2 proteome (PRJNA13758 WS270)			Conserved protein domains indentified using InterProScan (version 5.35-74.0; using the parameters -dp -t p --goterms -appl Pfam -f tsv)
sequenceID	start	stop	haplotype (haplotype representative)	N2 allele	conserved and single-copy?	sequence	identity	evalue	PfamID	Description	PfamID	Description	PfamID	Description
Y113G7B.2	20193463	20195246	orange (N2)	NA	Y	NA	NA	NA	NA	NA	NA	NA	NA	NA
Y113G7B.28	20195986	20196416	orange (N2)	NA	Y	NA	NA	NA	NA	NA	NA	NA	NA	NA
Y113G7B.4	20196971	20198242	orange (N2)	NA	Y	NA	NA	NA	NA	NA	NA	NA	NA	NA
Y113G7B.5	20199262	20200640	orange (N2)	NA	Y	NA	NA	NA	NA	NA	NA	NA	NA	NA
Y113G7B.7	20201616	20202874	orange (N2)	NA	Y	NA	NA	NA	NA	NA	NA	NA	NA	NA
Y113G7B.6	20203422	20204503	orange (N2)	NA	Y	NA	NA	NA	NA	NA	NA	NA	NA	NA
Y113G7B.8	20204528	20206180	orange (N2)	NA	Y	NA	NA	NA	NA	NA	NA	NA	NA	NA
Y113G7B.9	20206318	20207907	orange (N2)	NA	N	NA	NA	NA	NA	NA	NA	NA	NA	NA
Y113G7B.12	20208685	20212451	orange (N2)	NA	N	NA	NA	NA	NA	NA	NA	NA	NA	NA
Y113G7B.11	20213821	20215297	orange (N2)	NA	N	NA	NA	NA	NA	NA	NA	NA	NA	NA
Y113G7B.15	20228966	20233843	orange (N2)	NA	Y	NA	NA	NA	NA	NA	NA	NA	NA	NA
Y113G7B.24	20234807	20237743	orange (N2)	NA	Y	NA	NA	NA	NA	NA	NA	NA	NA	NA
Y113G7B.23	20239180	20249482	orange (N2)	NA	Y	NA	NA	NA	NA	NA	NA	NA	NA	NA
Y113G7B.18	20250881	20267244	orange (N2)	NA	Y	NA	NA	NA	NA	NA	NA	NA	NA	NA
JU2526.Y113G7B.2	3037	4819	light blue (JU2526)	Y113G7B.2	Y	NA	NA	NA	NA	NA	NA	NA	NA	NA
JU2526.Y113G7B.28	5694	5996	light blue (JU2526)	Y113G7B.28	Y	NA	NA	NA	NA	NA	NA	NA	NA	NA
JU2526.Y113G7B.4	6588	7757	light blue (JU2526)	Y113G7B.4	Y	NA	NA	NA	NA	NA	NA	NA	NA	NA
JU2526.Y113G7B.5b	8878	10086	light blue (JU2526)	Y113G7B.5b	Y	NA	NA	NA	NA	NA	NA	NA	NA	NA
JU2526.Y113G7B.7	11236	12339	light blue (JU2526)	Y113G7B.7	Y	NA	NA	NA	NA	NA	NA	NA	NA	NA
JU2526.Y113G7B.6	13132	14210	light blue (JU2526)	Y113G7B.6	Y	NA	NA	NA	NA	NA	NA	NA	NA	NA
JU2526.Y113G7B.8	14281	15925	light blue (JU2526)	Y113G7B.8	Y	NA	NA	NA	NA	NA	NA	NA	NA	NA
JU2526.Y113G7B.9	16415	17656	light blue (JU2526)	Y113G7B.9	N	NA	NA	NA	NA	NA	NA	NA	NA	NA
JU2526.Y113G7B.12	18628	20829	light blue (JU2526)	Y113G7B.12	N	NA	NA	NA	NA	NA	NA	NA	NA	NA
JU2526.Y113G7B.11	23232	24518	light blue (JU2526)	Y113G7B.11	N	NA	NA	NA	NA	NA	NA	NA	NA	NA
JU2526.Y113G7B.15	35682	40325	light blue (JU2526)	Y113G7B.15	Y	NA	NA	NA	NA	NA	NA	NA	NA	NA
JU2526.Y113G7B.24a	41800	43394	light blue (JU2526)	Y113G7B.24a	Y	NA	NA	NA	NA	NA	NA	NA	NA	NA
JU2526.Y113G7B.23c	47532	55642	light blue (JU2526)	Y113G7B.23c	Y	NA	NA	NA	NA	NA	NA	NA	NA	NA
JU2526.Y113G7B.18a	58374	76405	light blue (JU2526)	Y113G7B.18a	Y	NA	NA	NA	NA	NA	NA	NA	NA	NA
EG4725.Y113G7B.2	5481	7264	red (EG4725)	Y113G7B.2	Y	NA	NA	NA	NA	NA	NA	NA	NA	NA
EG4725.Y113G7B.28	10478	10782	red (EG4725)	Y113G7B.28	Y	NA	NA	NA	NA	NA	NA	NA	NA	NA
EG4725.Y113G7B.4	11374	12543	red (EG4725)	Y113G7B.4	Y	NA	NA	NA	NA	NA	NA	NA	NA	NA
EG4725.Y113G7B.5b	13664	14872	red (EG4725)	Y113G7B.5b	Y	NA	NA	NA	NA	NA	NA	NA	NA	NA
EG4725.Y113G7B.7	16023	17150	red (EG4725)	Y113G7B.7	Y	NA	NA	NA	NA	NA	NA	NA	NA	NA
EG4725.Y113G7B.6	18664	19752	red (EG4725)	Y113G7B.6	Y	NA	NA	NA	NA	NA	NA	NA	NA	NA
EG4725.Y113G7B.8	19848	20975	red (EG4725)	Y113G7B.8	Y	NA	NA	NA	NA	NA	NA	NA	NA	NA
EG4725.g6	21317	21695	red (EG4725)	-	N	W09C3.8	93.902	2.04e-52	-	-	-	-	-	-
EG4725.g7	23806	27145	red (EG4725)	-	N	Y113G7B.12	34.568	2.25e-28	-	-	-	-	-	-
EG4725.g8	28756	33034	red (EG4725)	-	N	Y113G7B.12	48.708	7.9e-76	-	-	-	-	-	-
EG4725.g9	33083	34595	red (EG4725)	Y113G7B.11	N	NA	NA	NA	NA	NA	NA	NA	NA	NA
EG4725.Y113G7B.15	45869	50042	red (EG4725)	Y113G7B.15	Y	NA	NA	NA	NA	NA	NA	NA	NA	NA
EG4725.Y113G7B.24a	51441	54001	red (EG4725)	Y113G7B.24a	Y	NA	NA	NA	NA	NA	NA	NA	NA	NA
EG4725.Y113G7B.23c	56150	66571	red (EG4725)	Y113G7B.23c	Y	NA	NA	NA	NA	NA	NA	NA	NA	NA
EG4725.Y113G7B.18a	69305	83961	red (EG4725)	Y113G7B.18a	Y	NA	NA	NA	NA	NA	NA	NA	NA	NA
ECA36.Y113G7B.2	6558	8301	pink (ECA36)	Y113G7B.2	Y	NA	NA	NA	NA	NA	NA	NA	NA	NA
ECA36.Y113G7B.28	9176	9480	pink (ECA36)	Y113G7B.28	Y	NA	NA	NA	NA	NA	NA	NA	NA	NA
ECA36.Y113G7B.4	10071	11240	pink (ECA36)	Y113G7B.4	Y	NA	NA	NA	NA	NA	NA	NA	NA	NA
ECA36.Y113G7B.5b	12361	13569	pink (ECA36)	Y113G7B.5b	Y	NA	NA	NA	NA	NA	NA	NA	NA	NA
ECA36.Y113G7B.7	14718	15824	pink (ECA36)	Y113G7B.7	Y	NA	NA	NA	NA	NA	NA	NA	NA	NA
ECA36.Y113G7B.6	16433	17518	pink (ECA36)	Y113G7B.6	Y	NA	NA	NA	NA	NA	NA	NA	NA	NA
ECA36.Y113G7B.8	17614	18252	pink (ECA36)	Y113G7B.8	Y	NA	NA	NA	NA	NA	NA	NA	NA	NA
ECA36.g4	20827	21995	pink (ECA36)	-	N	M04C3.1a	36.932	6.21e-33	PF00176	SNF2 family N-terminal domain	-	-	-	-
ECA36.Y113G7B.15	38299	42549	pink (ECA36)	Y113G7B.15	Y	NA	NA	NA	NA	NA	NA	NA	NA	NA
ECA36.Y113G7B.24a	43952	46305	pink (ECA36)	Y113G7B.24a	Y	NA	NA	NA	NA	NA	NA	NA	NA	NA
ECA36.Y113G7B.23c	48437	59384	pink (ECA36)	Y113G7B.23c	Y	NA	NA	NA	NA	NA	NA	NA	NA	NA
ECA36.Y113G7B.18a	62065	76610	pink (ECA36)	Y113G7B.18a	Y	NA	NA	NA	NA	NA	NA	NA	NA	NA
DL238.Y113G7B.2	2808	4592	green (DL238)	Y113G7B.2	Y	NA	NA	NA	NA	NA	NA	NA	NA	NA
DL238.Y113G7B.28	5467	5773	green (DL238)	Y113G7B.28	Y	NA	NA	NA	NA	NA	NA	NA	NA	NA
DL238.Y113G7B.4	6364	7533	green (DL238)	Y113G7B.4	Y	NA	NA	NA	NA	NA	NA	NA	NA	NA
DL238.Y113G7B.5b	8653	9861	green (DL238)	Y113G7B.5b	Y	NA	NA	NA	NA	NA	NA	NA	NA	NA
DL238.Y113G7B.7	11132	11852	green (DL238)	Y113G7B.7	Y	NA	NA	NA	NA	NA	NA	NA	NA	NA
DL238.Y113G7B.6	12631	13718	green (DL238)	Y113G7B.6	Y	NA	NA	NA	NA	NA	NA	NA	NA	NA
DL238.Y113G7B.8	13818	14462	green (DL238)	Y113G7B.8	Y	NA	NA	NA	NA	NA	NA	NA	NA	NA
DL238.g2	17737	20405	green (DL238)	-	N	M04C3.1a	39.429	4.71e-35	PF00176	SNF2 family N-terminal domain		-	-	-
DL238.g3	24836	27490	green (DL238)	-	N	M04C3.1a	39.429	4.71e-35	PF00176	SNF2 family N-terminal domain		-	-	-
DL238.g4	27688	30505	green (DL238)	Y113G7B.9	N	NA	NA	NA	NA	NA	NA	NA	NA	NA
DL238.g5	31406	32300	green (DL238)	-	N	F19B2.5	51.538	7.61e-42	PF00176	SNF2 family N-terminal domain		-	-	-
DL238.Y113G7B.15	43954	45537	green (DL238)	Y113G7B.15	Y	NA	NA	NA	NA	NA	NA	NA	NA	NA
DL238.Y113G7B.24a	46940	49476	green (DL238)	Y113G7B.24a	Y	NA	NA	NA	NA	NA	NA	NA	NA	NA
DL238.Y113G7B.23c	51652	63903	green (DL238)	Y113G7B.23c	Y	NA	NA	NA	NA	NA	NA	NA	NA	NA
DL238.Y113G7B.18a	66852	83166	green (DL238)	Y113G7B.18a	Y	NA	NA	NA	NA	NA	NA	NA	NA	NA
QX1794.Y113G7B.2	12	1797	blue (QX1794)	Y113G7B.2	Y	NA	NA	NA	NA	NA	NA	NA	NA	NA
QX1794.Y113G7B.28	2756	3058	blue (QX1794)	Y113G7B.28	Y	NA	NA	NA	NA	NA	NA	NA	NA	NA
QX1794.Y113G7B.4	3648	4817	blue (QX1794)	Y113G7B.4	Y	NA	NA	NA	NA	NA	NA	NA	NA	NA
QX1794.Y113G7B.5b	5824	7032	blue (QX1794)	Y113G7B.5b	Y	NA	NA	NA	NA	NA	NA	NA	NA	NA
QX1794.Y113G7B.7	8182	9286	blue (QX1794)	Y113G7B.7	Y	NA	NA	NA	NA	NA	NA	NA	NA	NA
QX1794.Y113G7B.6	9895	10982	blue (QX1794)	Y113G7B.6	Y	NA	NA	NA	NA	NA	NA	NA	NA	NA
QX1794.Y113G7B.8	11077	12225	blue (QX1794)	Y113G7B.8	Y	NA	NA	NA	NA	NA	NA	NA	NA	NA
QX1794.g1	12736	14107	blue (QX1794)	Y113G7B.9	N	NA	NA	NA	NA	NA	NA	NA	NA	NA
QX1794.g2	14642	15925	blue (QX1794)	-	N	Y113G7B.12	26.074	3.33e-25	-	-	-	-	-	-
QX1794.g4	16795	17785	blue (QX1794)	-	N	Y113G7B.12	37.313	1.2e-12	-	-	-	-	-	-
QX1794.g7	20214	23515	blue (QX1794)	-	N	Y113G7B.12	49.593	1.61e-63	-	-	-	-	-	-
QX1794.g9	26016	29319	blue (QX1794)	-	N	Y113G7B.12	49.593	1.61e-63	-	-	-	-	-	-
QX1794.Y113G7B.15	41779	45703	blue (QX1794)	Y113G7B.15	Y	NA	NA	NA	NA	NA	NA	NA	NA	NA
QX1794.Y113G7B.24a	47105	49638	blue (QX1794)	Y113G7B.24a	Y	NA	NA	NA	NA	NA	NA	NA	NA	NA
QX1794.Y113G7B.23c	51713	63385	blue (QX1794)	Y113G7B.23c	Y	NA	NA	NA	NA	NA	NA	NA	NA	NA
QX1794.Y113G7B.18a	66870	80804	blue (QX1794)	Y113G7B.18a	Y	NA	NA	NA	NA	NA	NA	NA	NA	NA
NIC526.Y113G7B.2	1440	3225	purple (NIC526)	Y113G7B.2	Y	NA	NA	NA	NA	NA	NA	NA	NA	NA
NIC526.Y113G7B.28	4184	4486	purple (NIC526)	Y113G7B.28	Y	NA	NA	NA	NA	NA	NA	NA	NA	NA
NIC526.Y113G7B.4	5076	6245	purple (NIC526)	Y113G7B.4	Y	NA	NA	NA	NA	NA	NA	NA	NA	NA
NIC526.Y113G7B.5b	7252	8460	purple (NIC526)	Y113G7B.5b	Y	NA	NA	NA	NA	NA	NA	NA	NA	NA
NIC526.Y113G7B.7	9604	10713	purple (NIC526)	Y113G7B.7	Y	NA	NA	NA	NA	NA	NA	NA	NA	NA
NIC526.Y113G7B.6	11346	12420	purple (NIC526)	Y113G7B.6	Y	NA	NA	NA	NA	NA	NA	NA	NA	NA
NIC526.Y113G7B.8	12844	13676	purple (NIC526)	Y113G7B.8	Y	NA	NA	NA	NA	NA	NA	NA	NA	NA
NIC526.g1	14176	15770	purple (NIC526)	Y113G7B.9	N	NA	NA	NA	NA	NA	NA	NA	NA	NA
NIC526.g2	16592	17795	purple (NIC526)	-	N	M04C3.1a	38.415	6.35e-30	PF00176	SNF2 family N-terminal domain	-	-	-	-
NIC526.g3	19346	24195	purple (NIC526)	-	N	Y113G7B.12	54.419	1.39e-60	-	-	-	-	-	-
NIC526.g5	37529	38145	purple (NIC526)	-	N	Y113G7B.15	95.349	2e-59	PF00112	Papain family cysteine protease	-	-	-	-
NIC526.g6	39286	41255	purple (NIC526)	-	N	F54E12.2	27.448	5.53e-52	PF00176	SNF2 family N-terminal domain	-	-	-	-
NIC526.Y113G7B.15	45055	49525	purple (NIC526)	Y113G7B.15	Y	NA	NA	NA	NA	NA	NA	NA	NA	NA
NIC526.Y113G7B.24a	50928	53539	purple (NIC526)	Y113G7B.24a	Y	NA	NA	NA	NA	NA	NA	NA	NA	NA
NIC526.Y113G7B.23c	55628	65693	purple (NIC526)	Y113G7B.23c	Y	NA	NA	NA	NA	NA	NA	NA	NA	NA
NIC526.Y113G7B.18a	68427	83994	purple (NIC526)	Y113G7B.18a	Y	NA	NA	NA	NA	NA	NA	NA	NA	NA

### Sheet: peel-zeel
						top BLAST hit to N2 proteome (PRJNA13758 WS270)			Conserved protein domains indentified using InterProScan (version 5.35-74.0; using the parameters -dp -t p --goterms -appl Pfam -f tsv)
sequenceID	start	stop	haplotype (haplotype representative)	N2 allele	conserved and single-copy?	sequence	identity	evalue	PfamID	Description	PfamID	Description	PfamID	Description
Y39G10AR.14a	2318291	2321847	orange (N2)	NA	Y	NA	NA	NA	NA	NA	NA	NA	NA	NA
Y39G10AR.32a	2322025	2322596	orange (N2)	NA	Y	NA	NA	NA	NA	NA	NA	NA	NA	NA
Y39G10AR.15	2323916	2327329	orange (N2)	NA	Y	NA	NA	NA	NA	NA	NA	NA	NA	NA
Y39G10AR.22	2327989	2330162	orange (N2)	NA	Y	NA	NA	NA	NA	NA	NA	NA	NA	NA
Y39G10AR.16	2330895	2332652	orange (N2)	NA	Y	NA	NA	NA	NA	NA	NA	NA	NA	NA
Y39G10AR.6	2333312	2338693	orange (N2)	NA	Y	NA	NA	NA	NA	NA	NA	NA	NA	NA
Y39G10AR.5	2342216	2350468	orange (N2)	NA	N	NA	NA	NA	NA	NA	NA	NA	NA	NA
Y39G10AR.25	2352835	2356238	orange (N2)	NA	N	NA	NA	NA	NA	NA	NA	NA	NA	NA
Y39G10AR.3a	2357883	2372964	orange (N2)	NA	Y	NA	NA	NA	NA	NA	NA	NA	NA	NA
Y39G10AR.17	2377089	2381851	orange (N2)	NA	Y	NA	NA	NA	NA	NA	NA	NA	NA	NA
CB4856.Y39G10AR.14a	5105	8481	blue (CB4856)	Y39G10AR.14a	Y	NA	NA	NA	NA	NA	NA	NA	NA	NA
CB4856.Y39G10AR.32a	8761	9233	blue (CB4856)	Y39G10AR.32a	Y	NA	NA	NA	NA	NA	NA	NA	NA	NA
CB4856.Y39G10AR.15	10766	13933	blue (CB4856)	Y39G10AR.15	Y	NA	NA	NA	NA	NA	NA	NA	NA	NA
CB4856.Y39G10AR.22	15915	21832	blue (CB4856)	Y39G10AR.22	Y	NA	NA	NA	NA	NA	NA	NA	NA	NA
CB4856.Y39G10AR.16	22422	23828	blue (CB4856)	Y39G10AR.16	Y	NA	NA	NA	NA	NA	NA	NA	NA	NA
CB4856.Y39G10AR.6	24412	28275	blue (CB4856)	Y39G10AR.6	Y	NA	NA	NA	NA	NA	NA	NA	NA	NA
CB4856.Y39G10AR.3a	31055	44798	blue (CB4856)	Y39G10AR.3a	Y	NA	NA	NA	NA	NA	NA	NA	NA	NA
CB4856.Y39G10AR.17	48980	53463	blue (CB4856)	Y39G10AR.17	Y	NA	NA	NA	NA	NA	NA	NA	NA	NA
